# Chromatin Accessibility Reveals Potential Prognostic Value of the Peak Set Associated with Smoking History in Patients with Lung Adenocarcinoma

**DOI:** 10.1101/2020.07.08.192914

**Authors:** Han Liang, Jianlian Deng, Tian Luo, Huijuan Luo, Xuan Wu, Yiwang Ye, Shubin Wang, Fuqiang Li, Kui Wu, Cong Lin

**Affiliations:** BGI-Shenzhen, Shenzhen 518083, China; China National Gene Bank, BGI-Shenzhen, Shenzhen 518120, China; Peking University Shenzhen Hospital, Shenzhen 518036, China; Guangdong Enterprise Key Laboratory of Human Disease Genomics, Shenzhen Key Laboratory of Genomics, BGI-Shenzhen, Shenzhen 518120, China; School of Future Technology, University of Chinese Academy of Sciences, Beijing, China

**Author notes:** These authors contributed equally (Han Liang, Jianlian Deng).

**Keywords:** ATAC-seq, peak, network, LUAD, smoking, prognostic, pathway

## Abstract

Considerable differences in molecular characteristics have been defined between non-smoker and smokers in patients with lung adenocarcinoma (LUAD), yet study of open chromatin patterns associated with LUAD progression caused by smoking is still lacking. Here, we constructed a novel network based on correlations between each ATAC-seq peak from TCGA data using our previously developed algorithm. Subsequently, principal component analysis was performed on LUAD samples with retained peaks filtered by the correlation network and pathway analysis was conducted for potential pathways identification. Results were verified in an independent dataset from primary LUAD samples. We identified a set of peaks that clearly differentiated long-term from short-term smokers in LUAD patients and also significantly associated with overall survival of these patients. We then investigated the gene set related to those peaks and found that the comprising genes are strongly associated with LUAD development, such as *B3GNT3, ACTN4* and *CLDN3*. They are consistent with the important roles for the associated pathways in LUAD oncogenesis induced by smoking, including glycosphingolipid biosynthesis and tight junction pathways.

In summary, our study may provide valuable insights on exploration of ATAC-seq peaks and on smoking-related LUAD carcinogenesis from a perspective of open chromatin changes.
