## Supplementary Table1 for "Chromatin Accessibility Reveals Potential Prognostic Value of the Peak Set Associated with Smoking History in Patients with Lung Adenocarcinoma"

### Sheet: Sheet1
Table S1. The Clinical information and pathologic characteristics of 6 LUAD patients .
Patient ID	Gender	Age at diagnosis(Years)	Surgery	Smoking Status	Histological Subtype
NYL-SZ-133	male	63	Yes	No	adenocarcinoma
NYL-SZ-137	male	64	Yes	Yes	adenocarcinoma
NYL-SZ-161	female	47	Yes	No	adenocarcinoma
NYL-SZ-168	male	77	Yes	Yes	adenocarcinoma
NYL-SZ-180	male	64	Yes	Yes	adenocarcinoma
NYL-SZ-183	female	58	Yes	No	adenocarcinoma
