## Supplementary Table2 for "Chromatin Accessibility Reveals Potential Prognostic Value of the Peak Set Associated with Smoking History in Patients with Lung Adenocarcinoma"

### Sheet: Sheet1
Table S2. The gene set related to PC2 peaks according to the defined peak-gene relationships and genes used to explore the associated pathways.
Peaks	Related Genes	Contributions	Used
STAD_100020	JUP	0.611958	Yes
CHOL_858	GALE	0.589689	Yes
CESC_15317	TFRC	0.558628	Yes
BLCA_20590	NBEAL2	0.536903	Yes
CESC_32011	SYT8	0.523172	Yes
BLCA_20323	VIPR1-AS1	0.517472	Yes
BLCA_79222	CCDC64B	0.515714	Yes
LUSC_69470	COL17A1	0.513754	Yes
COAD_23021	VILL	0.511408	Yes
CHOL_62437	TMEM238	0.509802	Yes
LUSC_75850	POU2F3	0.496685	Yes
CESC_34531	TRIM29	0.493859	Yes
CESC_35980	DGKA	0.493295	Yes
LUSC_47864	RAET1L	0.483092	Yes
LUSC_106354	ACTN4	0.464924	Yes
CESC_46887	EVPL	0.462228	Yes
STAD_99905	KRT15	0.457714	Yes
GBM_5103	CCDC181	0.455805	Yes
UCEC_101192	TMEM211	0.455469	Yes
CESC_54592	PLXNB2	0.436632	Yes
STAD_9127	LINC00628	0.435908	Yes
BLCA_96657	FXYD3	0.435224	Yes
COAD_108616	HSH2D	0.430263	Yes
BLCA_97713	ZNF296	0.427952	Yes
COAD_84317	LINC00365	0.4247	Yes
BLCA_20108	MYD88	0.422606	Yes
BLCA_97620	KCNN4	0.419814	Yes
CESC_31867	PKP3	0.415791	Yes
KIRC_26594	BHMT2	0.415302	Yes
BRCA_183168	CANT1	0.40303	Yes
CESC_47372	CD7	0.400737	Yes
LUSC_106760	CEACAM5	0.400734	Yes
CESC_808	AGMAT	0.399472	Yes
CHOL_62706	RPS10L	0.39544	Yes
CESC_1892	GJB3	0.394724	Yes
STAD_96259	HSD17B2	0.392637	Yes
LIHC_109927	LGALS4	0.380585	Yes
COAD_95582	GP2	0.375373	Yes
CESC_47784	LAMA3	0.369775	Yes
CESC_33417	B4GAT1	0.365664	Yes
TGCT_30209	CLDN3	0.363943	Yes
PCPG_2626	DNAJC6	0.363072	Yes
CESC_39032	POLE2	0.361558	Yes
CESC_9291	IL1RN	0.357342	Yes
CESC_25785	SDR16C5	0.353727	Yes
STAD_99912	KRT19	0.350455	Yes
ESCA_105322	TNS4	0.349394	Yes
LGG_12578	FAM171B	0.3476	Yes
CESC_48829	FUT3	0.345147	Yes
STAD_95708	NOB1	0.34477	Yes
LGG_22932	CTNND2	0.343861	Yes
CESC_40205	AMN	0.343741	Yes
COAD_24318	FAM3D	0.341253	Yes
ESCA_92002	PLEK2	0.333056	Yes
KIRC_1647	MYOM3	0.33202	Yes
LUSC_105996	ZNF792	0.330656	Yes
CHOL_3549	S100A14	0.33	Yes
LUAD_124056	SH2D3A	0.329632	Yes
COAD_91510	DUOX2	0.328571	Yes
STAD_5742	BCL2L15	0.328386	Yes
BLCA_14505	CAPG	0.327109	Yes
STAD_109127	CEACAM7	0.326826	Yes
ESCA_101374	ESRP2	0.326697	Yes
CESC_42456	CCNF	0.325646	Yes
KIRP_20457	TMEM237	0.319666	Yes
STAD_23190	RETNLB	0.318863	Yes
KIRP_111710	LDHD	0.311341	Yes
COAD_100	MIR200A	0.310938	Yes
CHOL_43965	LINC01559	0.305966	Yes
TGCT_36839	PLEC	0.305313	Yes
TGCT_25995	ELOVL4	0.302858	Yes
LGG_58033	JPH4	0.301527	Yes
BRCA_75564	RNU6-117P	0.301456	Yes
STAD_29949	MGST2	0.291505	Yes
STAD_72679	BATF2	0.287069	Yes
LGG_51589	TMEM136	0.28479	Yes
LGG_14997	LINC00693	0.282027	Yes
STAD_2019	IL22RA1	0.281074	Yes
CESC_10252	CASP8	0.279524	Yes
LGG_12706	TMEFF2	0.279145	Yes
COAD_31010	SULT1B1	0.278373	Yes
CHOL_22547	DOK3	0.277938	Yes
CHOL_60386	B3GNT3	0.277781	Yes
TGCT_32160	AKR1B1	0.276303	Yes
PRAD_66065	ELF5	0.275055	Yes
ESCA_73484	ANO9	0.270382	Yes
PCPG_86501	USP51	0.268746	Yes
COAD_103505	LLGL2	0.268685	Yes
CESC_2495	PDZK1IP1	0.268101	Yes
CESC_8571	MXD1	0.266929	Yes
KIRC_91802	GAL3ST1	0.265235	Yes
CHOL_36322	TOR4A	0.262347	Yes
COAD_18325	GALNT3	0.257434	Yes
PRAD_101111	FFAR2	0.257026	Yes
CHOL_59360	SMIM24	0.256116	Yes
CHOL_59392	TJP3	0.253058	Yes
LIHC_81895	INHBE	0.252172	Yes
COAD_110985	HSD17B14	0.252036	Yes
KIRC_85372	FBXO17	0.250271	Yes
KIRC_30031	RN7SL684P	0.249356	Yes
PRAD_86303	SLC9A3R2	0.249327	No
KIRP_58207	WBSCR27	0.249216	No
BRCA_95453	FGFR1	0.243288	No
LGG_68304	PPM1E	0.239832	No
UCEC_16381	CNOT11	0.238329	No
COAD_113592	ACSS2	0.237251	No
PRAD_12920	ATP6V1E2	0.235081	No
KIRC_74031	DOK4	0.23217	No
CESC_5412	LAMC2	0.228248	No
PRAD_56892	NANS	0.227977	No
BLCA_20811	MST1R	0.227438	No
THCA_19325	ADAMTS9-AS2	0.225538	No
KIRC_20444	EHHADH	0.224698	No
LIHC_110391	CBLC	0.224289	No
LGG_45240	PHYHIPL	0.224144	No
CESC_4101	TUFT1	0.222904	No
ESCA_91969	RPL21P7	0.222812	No
THCA_90801	PRR14L	0.222419	No
TGCT_38369	TMEFF1	0.219359	No
CESC_317	HES2	0.213756	No
COAD_115611	RBBP8NL	0.213505	No
PCPG_59854	DZIP1	0.212476	No
COAD_94355	CAPN15	0.20897	No
CESC_1478	KDF1	0.208851	No
LIHC_52306	DDC	0.20791	No
ACC_14190	MPRIPP1	0.204038	No
HNSC_60405	FKBP4	0.203615	No
LGG_45241	LINC00844	0.203404	No
CHOL_3556	S100A2	0.203014	No
BRCA_18930	CAPN8	0.201697	No
LUSC_9306	IRF6	0.20064	No
BRCA_137470	PLEKHG6	0.19782	No
CESC_41	RNF223	0.194377	No
CESC_11330	VN1R21P	0.192822	No
LIHC_16187	XDH	0.19276	No
CHOL_17982	SHROOM3	0.19219	No
PRAD_59415	ARRDC1	0.191975	No
LIHC_5706	EPS8L3	0.191636	No
CESC_30893	ANKRD22	0.188608	No
ESCA_105038	PPP1R1B	0.188508	No
CHOL_54237	CLDN7	0.188269	No
LGG_38748	MMP16	0.187773	No
PRAD_23446	TMED10P2	0.187069	No
GBM_76608	SLC25A53	0.18585	No
TGCT_4648	ATP8B2	0.184333	No
KIRP_118924	SMIM6	0.18428	No
STAD_88067	LINC01269	0.184248	No
PRAD_24317	MED12L	0.184134	No
ESCA_87362	BRI3BP	0.183998	No
ESCA_52989	PLOD3	0.182789	No
KIRP_41450	VCAN	0.182669	No
COAD_25927	MUC13	0.181629	No
COAD_79571	SMAGP	0.180929	No
THCA_73827	PRSS8	0.179816	No
CESC_5606	MROH3P	0.179042	No
CESC_8720	DQX1	0.177806	No
UCEC_13356	SLC5A6	0.177698	No
PCPG_21968	TENM3	0.177212	No
MESO_48935	IL18	0.176773	No
GBM_76302	WNK3	0.173954	No
ACC_58105	DPY19L2	0.173025	No
STAD_116089	TFF1	0.172868	No
KIRP_49054	UNC5CL	0.172649	No
BRCA_203167	BCAS1	0.172109	No
ACC_58036	SLC16A7	0.171777	No
LGG_52154	JAM3	0.171473	No
CESC_43936	MLKL	0.171019	No
CESC_45270	LGALS9	0.169786	No
COAD_77740	LPAR5	0.169415	No
CESC_41615	RPP25	0.169257	No
PRAD_59224	TMEM210	0.169146	No
BRCA_177884	PRR15L	0.168951	No
LIHC_71984	MTND4P20	0.168751	No
CESC_652	TNFRSF1B	0.166907	No
PRAD_109123	MB	0.165379	No
BRCA_160763	CT62	0.164879	No
MESO_33945	WDR91	0.164615	No
PRAD_3506	PTPRF	0.163102	No
CHOL_31598	ESRP1	0.162844	No
COAD_43338	FOXP4-AS1	0.162117	No
PCPG_32457	THSD7A	0.162064	No
ACC_59722	CHST11	0.161851	No
THCA_4989	PPM1J	0.160322	No
CESC_40678	PLCB2	0.160013	No
COAD_31596	PLAC8	0.159761	No
PCPG_13068	SNAI1P1	0.159339	No
PRAD_38990	SPDEF	0.153738	No
PRAD_52427	GRHL2	0.153556	No
BRCA_2223	KLHDC7A	0.152756	No
TGCT_67957	ZNF132	0.151432	No
BLCA_94792	LRRC8E	0.151431	No
PCPG_32607	TMEM196	0.148981	No
LGG_24157	VCAN-AS1	0.147785	No
PCPG_52569	SESN3	0.145145	No
BLCA_1863	AIM1L	0.144793	No
COAD_38782	SPINK1	0.144736	No
KIRC_27117	ST8SIA4	0.144686	No
COAD_15310	MTHFD2	0.14423	No
TGCT_16603	TRPC1	0.144076	No
THCA_69776	SORD	0.143945	No
CHOL_22481	FGFR4	0.143827	No
ACC_36123	MAGI2	0.142381	No
ACC_42981	FAM135B	0.141814	No
COAD_84173	LINC00543	0.14151	No
ESCA_105245	GSDMB	0.141476	No
COAD_56925	TPD52	0.141417	No
PRAD_107422	FAM3B	0.140309	No
LIHC_40322	SOWAHA	0.140074	No
UCEC_21137	MLPH	0.139515	No
UCEC_15992	ASTL	0.138025	No
LGG_9984	ADD2	0.137819	No
BLCA_6854	B4GALT3	0.137585	No
PRAD_21387	PRKCD	0.137212	No
COAD_70440	NSMCE4A	0.136705	No
CESC_53055	MX2	0.135341	No
KIRC_74063	KIFC3	0.135266	No
BLCA_2736	ZMPSTE24	0.133271	No
CHOL_66160	SLC5A1	0.132479	No
KIRP_65798	TRIM55	0.13188	No
LIHC_32709	GBA3	0.130732	No
LUAD_113635	IL17C	0.130027	No
BLCA_41836	MACC1	0.128417	No
UCEC_75652	RIPK3	0.128347	No
LGG_51159	ZBTB16	0.128248	No
PRAD_37403	TFAP2A	0.125918	No
PCPG_54826	CNTN1	0.125526	No
CESC_5682	LAD1	0.125005	No
GBM_40694	C9orf170	0.124802	No
LGG_51160	C11orf71	0.12437	No
PCPG_86614	RGAG4	0.121682	No
COAD_90322	EXOC3L4	0.121374	No
TGCT_19319	COL25A1	0.120845	No
STAD_71384	EHF	0.120299	No
KIRP_35410	PKD2	0.120213	No
KIRC_57724	CRYAB	0.119773	No
ESCA_96411	CALML4	0.119673	No
PRAD_68605	MOGAT2	0.118392	No
CHOL_38804	SEMA4G	0.117882	No
THCA_69665	PLA2G4F	0.117676	No
COAD_80162	SLC39A5	0.115203	No
CESC_53413	C22orf29	0.11224	No
BRCA_162326	PEX11A	0.111933	No
PCPG_1671	ZBTB8B	0.111336	No
STAD_100006	KRT17	0.111335	No
CESC_34335	MPZL2	0.108887	No
LGG_58740	FERMT2	0.108455	No
BRCA_201495	SLC2A10	0.107187	No
TGCT_35392	C8orf88	0.105898	No
LIHC_44549	SLC17A4	0.10424	No
PRAD_81809	DEGS2	0.103981	No
PRAD_80964	TGFB3	0.103825	No
KIRP_32765	STK32B	0.10379	No
BLCA_61729	OVOL1	0.101849	No
PRAD_104601	BPIFB2	0.101665	No
KIRC_80988	LAMA1	0.0998606	No
LGG_67064	CCT6B	0.0989117	No
PRAD_79003	EFS	0.0985483	No
KIRC_72050	IL32	0.0969039	No
BLCA_74218	BATF	0.0967852	No
PCPG_86338	PRICKLE3	0.096315	No
CESC_16632	DAPP1	0.0958294	No
COAD_20254	VIL1	0.095329	No
LGG_47846	RIC3	0.0950072	No
COAD_20319	MIR3131	0.0935672	No
CESC_53950	SH3BP1	0.093044	No
LIHC_11589	C4BPA	0.0919376	No
KIRC_15486	SLC23A3	0.0904844	No
CHOL_3108	PDZK1	0.0902118	No
MESO_54719	SPG20	0.088797	No
BRCA_130733	ALDH3B2	0.0882012	No
STAD_120111	BTK	0.0868456	No
CESC_40378	GPR132	0.0861364	No
PCPG_86751	BEX1	0.086122	No
TGCT_12435	CASP10	0.0843655	No
KIRP_62844	SHH	0.0835573	No
LGG_56646	ENOX1	0.083233	No
PRAD_53935	LY6K	0.083007	No
MESO_37621	FAM83A	0.0809684	No
CHOL_42932	SLC37A4	0.0808798	No
ACC_82604	PEG3	0.0801511	No
CHOL_35495	LCN2	0.0801287	No
PCPG_86708	NAP1L3	0.0799065	No
LUSC_77046	SCNN1A	0.0791253	No
BRCA_131993	STARD10	0.0760773	No
LGG_61895	C15orf59	0.0757185	No
CESC_40663	CASC5	0.0755178	No
CHOL_30038	DMTN	0.0747381	No
LIHC_31263	MASP1	0.0744268	No
TGCT_11648	LY75	0.0740907	No
CESC_49429	AP1M1	0.0736561	No
CHOL_13881	STX19	0.0733992	No
LIHC_114566	PCK1	0.0732873	No
CESC_40791	TMEM87A	0.0730417	No
COAD_99124	GLTPD2	0.0726968	No
BLCA_90298	SIRT7	0.0719471	No
KIRC_10693	SLC3A1	0.0717801	No
CESC_41766	CEMIP	0.0715521	No
LIHC_88603	CTAGE5	0.0712336	No
BLCA_89803	TMC6	0.0704164	No
KIRC_22417	IGFBP7	0.0692825	No
GBM_11097	CHST10	0.0684847	No
TGCT_62742	ST6GALNAC1	0.0679987	No
UCEC_99199	TFAP2C	0.0674809	No
PCPG_3221	KIAA1324	0.06684	No
PRAD_63931	TACC2	0.0667519	No
LUAD_93610	ARHGAP9	0.0666468	No
UCEC_68551	RBP5	0.0664268	No
GBM_76345	ARHGEF9	0.0663623	No
KIRC_46296	LINC01506	0.0654982	No
PCPG_72069	FAM171A2	0.0649418	No
CESC_44296	CYBA	0.0646978	No
BLCA_99680	OVOL2	0.0640185	No
BRCA_190481	AP1M2	0.0636727	No
PRAD_90750	CHD3	0.0631291	No
BLCA_6664	COPA	0.0629453	No
LGG_29124	KHDC1	0.0619078	No
UCEC_15434	LBX2-AS1	0.0617319	No
KIRC_72953	ANKS4B	0.0616843	No
CHOL_3768	MUC1	0.0611387	No
STAD_94480	MVP	0.0610391	No
LIHC_113636	LINC01430	0.0609375	No
CESC_5901	LAX1	0.0596848	No
LUSC_47397	PERP	0.0593671	No
ESCA_111816	S1PR4	0.0590417	No
CESC_48421	GAMT	0.0590062	No
LIHC_3242	TRABD2B	0.0589588	No
LGG_65994	NLRP1	0.0589282	No
PRAD_7010	HDGF	0.058812	No
KIRP_111294	TMED6	0.0586584	No
CESC_35949	NCKAP1L	0.0586243	No
PRAD_76395	MIPEP	0.057901	No
LUSC_27844	NAALADL2	0.0578005	No
LGG_48269	ABCC8	0.0577619	No
LGG_46151	GRID1	0.0576655	No
KIRC_61003	RDH5	0.0572196	No
ACC_80138	ZNF626	0.0568007	No
KIRP_17263	GYPC	0.055739	No
THCA_4809	SYPL2	0.0544164	No
UCEC_3245	CYP4Z2P	0.0542191	No
SKCM_36366	IRF4	0.0541649	No
LGG_35506	ANKRD7	0.0541322	No
KIRP_17233	CNTNAP5	0.0534492	No
KIRC_21132	SLC26A1	0.0523504	No
THCA_1010	KAZN	0.0517843	No
LUAD_135728	FAM83F	0.0517118	No
CESC_32963	CD5	0.0514541	No
BLCA_58324	SH3PXD2A-AS1	0.0513887	No
CESC_49396	RASAL3	0.050658	No
KIRP_62534	AOC1	0.0503614	No
CHOL_21507	SLC23A1	0.0495098	No
LGG_32755	HECW1	0.0494542	No
TGCT_1452	CD164L2	0.0489183	No
GBM_61562	SALL1	0.0489094	No
KIRC_57329	C11orf54	0.0482549	No
KIRP_18608	DPP4	0.047859	No
LGG_67065	C17orf102	0.0461696	No
CESC_53254	ITGB2	0.0458006	No
PRAD_57326	C9orf152	0.0441972	No
LIHC_26381	POC1A	0.0441729	No
KIRP_26492	MITF	0.0436286	No
GBM_70874	ZNF677	0.0435495	No
BRCA_178768	EPN3	0.0432916	No
PRAD_24263	SERP1	0.0427972	No
CESC_50678	FAM83E	0.0416619	No
LGG_17570	RAB6B	0.0415185	No
COAD_33679	LINC01207	0.0409704	No
LGG_22141	MAP9	0.0407014	No
MESO_78317	SLITRK4	0.0405231	No
TGCT_73198	NUDT11	0.0402893	No
TGCT_48094	TUBA1A	0.0402584	No
UCEC_9769	LAMB3	0.0399082	No
TGCT_35119	CRISPLD1	0.0398042	No
PCPG_23801	ZBED3-AS1	0.0397067	No
CHOL_17679	LRRC66	0.039389	No
LIHC_70301	A1CF	0.038589	No
TGCT_61504	GNGT2	0.0384015	No
BLCA_5694	CDC42SE1	0.0383101	No
MESO_14552	RBMS3-AS3	0.0377485	No
MESO_11311	ARHGEF4	0.0376704	No
BLCA_90513	ZNF750	0.0369415	No
LGG_22173	GLRB	0.0367408	No
LUAD_70596	ARHGAP39	0.0366024	No
KIRP_88749	SLC6A12	0.0365244	No
PRAD_92627	WNK4	0.0365235	No
LUAD_102840	RAB15	0.0361806	No
PCPG_29398	KIAA1586	0.0357307	No
BLCA_42009	PCMTD1P3	0.0355854	No
UCEC_13626	CAPN13	0.0349558	No
HNSC_75664	FXR2	0.0344492	No
UCEC_102086	MGAT3-AS1	0.0343336	No
HNSC_20452	DZIP1L	0.0337302	No
LGG_37560	CLU	0.033635	No
CESC_12843	POLQ	0.0335014	No
LIHC_26406	MIR135A1	0.033103	No
CESC_10313	ICOS	0.0328673	No
LIHC_1795	NR0B2	0.0323688	No
TGCT_65716	IL12RB1	0.0317292	No
CESC_6277	TRAF3IP3	0.0317122	No
BLCA_79950	SCNN1B	0.0316956	No
CHOL_5772	C1orf116	0.0313158	No
LGG_25564	NRG2	0.0308722	No
KIRP_135754	TTC38	0.0306106	No
ACC_27439	FAXDC2	0.0304353	No
GBM_47888	ELMOD1	0.0303638	No
LIHC_92437	PYGO1	0.0302843	No
THCA_71786	LINC01586	0.0302286	No
TGCT_26818	SAMD3	0.030138	No
BLCA_14729	PROM2	0.0301019	No
BLCA_6373	RAB25	0.0299795	No
TGCT_57670	IL21R	0.029281	No
CESC_1525	SLC9A1	0.0291986	No
PRAD_3298	EDN2	0.0289974	No
CHOL_60992	ZNF829	0.0289137	No
ACC_19926	ADAMTS3	0.0286834	No
KIRC_19309	NME9	0.0278133	No
UCEC_26549	LRRC31	0.0278036	No
ESCA_4124	C1orf210	0.0275765	No
PRAD_73135	ERBB3	0.0273816	No
COAD_30065	SEL1L3	0.0273421	No
ESCA_8226	ARHGAP30	0.0270925	No
HNSC_90525	APOBEC3H	0.0269575	No
CESC_55466	IL2RG	0.0269453	No
COAD_70944	FUOM	0.0267739	No
LUAD_135360	BAIAP2L2	0.026726	No
CESC_43199	ITGAL	0.0266473	No
PCPG_75169	CELF4	0.0265535	No
THCA_36133	SYNE1-AS1	0.026407	No
HNSC_59556	MPZL3	0.0262274	No
TGCT_6594	TMCC2	0.0258812	No
TGCT_13120	SP140	0.0257571	No
CHOL_3854	TMEM79	0.0253885	No
SKCM_73357	EDNRB	0.0243387	No
LUSC_45751	AIM1	0.0239213	No
MESO_70118	ICAM1	0.0239127	No
LIHC_28530	ALDH1L1	0.0238541	No
ACC_14863	ERC2	0.0236732	No
ESCA_5607	GBP5	0.0233442	No
STAD_47423	AZGP1	0.0226488	No
COAD_59705	SLC39A4	0.0222204	No
LGG_66006	WSCD1	0.0222012	No
LGG_49747	SNX32	0.0221779	No
LGG_47084	ATRNL1	0.0218737	No
BRCA_169214	SMPD3	0.0218549	No
CESC_3656	PTPN22	0.0217557	No
CESC_33157	FERMT3	0.021713	No
BRCA_12434	CD48	0.0214252	No
PCPG_35834	PLXNA4	0.0211664	No
HNSC_90316	RAC2	0.0211626	No
COAD_71545	OSBPL5	0.021109	No
GBM_17323	MIR568	0.0211085	No
CESC_8518	ARHGAP25	0.0209404	No
THCA_20292	HGD	0.0207622	No
STAD_29241	ADH6	0.0203796	No
CHOL_13972	GPR128	0.0198647	No
LGG_47804	APBB1	0.0198375	No
LGG_80620	ZMAT1	0.0187572	No
UCEC_84877	ATP2C2	0.0182922	No
LIHC_75519	F2	0.0181015	No
CHOL_35423	PIP5KL1	0.0179665	No
ACC_5590	PTPN7	0.0178769	No
MESO_60108	AP3B2	0.0177268	No
STAD_104450	TTR	0.0174535	No
LGG_3707	LPPR5	0.0171082	No
TGCT_27206	AKAP12	0.0170947	No
TGCT_28560	DFNA5	0.0170078	No
LGG_18405	NLGN1	0.01674	No
BRCA_162735	LINC00930	0.016737	No
ESCA_91914	GPX2	0.0163455	No
PRAD_95591	FASN	0.0159575	No
CESC_42021	SEMA4B	0.0157816	No
CESC_1445	CD52	0.0155646	No
CESC_327	TNFRSF25	0.0152467	No
ACC_55767	APOBEC1	0.0151547	No
CESC_12833	HCLS1	0.014701	No
CESC_10933	PER2	0.0145086	No
TGCT_58085	SNX20	0.0143438	No
CHOL_37458	TMEM72	0.0137573	No
CHOL_42654	C11orf53	0.0136216	No
ACC_58579	TSPAN8	0.0134686	No
BLCA_25799	LINC00885	0.0134594	No
COAD_82869	HNF1A-AS1	0.0134503	No
CESC_46524	LIMD2	0.0133323	No
ESCA_108372	TMC8	0.0130348	No
STAD_76005	TMEM45B	0.0127524	No
STAD_1625	RNF186	0.0125421	No
COAD_115313	ZBP1	0.0123308	No
UCEC_53686	GLIS3	0.0122191	No
BLCA_56322	FXYD4	0.0121061	No
THCA_18912	PBRM1	0.0120063	No
KIRP_51950	LINC01268	0.0118956	No
STAD_100738	HOXB5	0.0117311	No
TGCT_40630	PRF1	0.01173	No
SKCM_68717	C1QL4	0.0116511	No
KIRC_69970	CILP	0.0114929	No
CHOL_40228	USH1C	0.0113381	No
CESC_43134	C16orf54	0.0112053	No
MESO_70334	ZNF625	0.011177	No
CESC_32826	SPI1	0.0111198	No
CESC_9020	C2orf15	0.0110805	No
COAD_113809	TLDC2	0.0110484	No
PCPG_13150	TMEM169	0.0109733	No
LGG_21605	FGF2	0.0109686	No
LGG_45226	FAM13C	0.010856	No
LIHC_23281	TM4SF20	0.0108027	No
TGCT_73585	P2RY10	0.0106723	No
LIHC_85161	PXMP2	0.0106554	No
GBM_2205	BEND5	0.0106147	No
CESC_4720	AIM2	0.010511	No
TGCT_5448	CD247	0.0104751	No
PRAD_67215	MARK2	0.01019	No
TGCT_4025	FTH1P22	0.0101345	No
PCPG_63784	GABRB3	0.0101013	No
LGG_73188	THAP8	0.0100233	No
BLCA_2966	ELOVL1	0.00999962	No
UCEC_91557	CCDC178	0.00997516	No
CESC_10782	INPP5D	0.00987468	No
HNSC_58843	GRM5	0.00981529	No
TGCT_29322	MYO1G	0.00978457	No
KIRP_109327	LCMT1-AS1	0.00972789	No
PCPG_6389	SYT14	0.00962458	No
CESC_48882	VAV1	0.00947217	No
THCA_1169	ARHGEF19	0.00945589	No
THCA_36030	IYD	0.00939998	No
CESC_35512	PCED1B-AS1	0.00914851	No
TGCT_48261	BIN2	0.00876182	No
TGCT_29847	RABGEF1	0.00837334	No
BRCA_27197	PLEK	0.00834826	No
LIHC_107917	TNFSF14	0.00823614	No
CESC_46964	RHBDF2	0.00794664	No
KIRC_4415	LINC01349	0.0078793	No
CHOL_63819	PTPRT	0.00784251	No
LUAD_88839	CD3D	0.00774561	No
COAD_117099	TFF3	0.00772138	No
COAD_106889	R3HDM4	0.00761467	No
PCPG_70279	GSG2	0.00761207	No
SKCM_15303	ZEB2	0.00759809	No
LUSC_117261	SASH3	0.00729517	No
MESO_45634	STK33	0.00720517	No
PRAD_63606	VWA2	0.00716658	No
LGG_42567	ASTN2	0.00712263	No
LGG_59489	ZDHHC22	0.00707692	No
LGG_49562	NRXN2	0.00686448	No
TGCT_67456	SPIB	0.00683593	No
BLCA_100835	SGK2	0.0066904	No
KIRP_44904	HAVCR2	0.00660529	No
PCPG_37082	MICU3	0.00612647	No
GBM_71099	ZNF418	0.00601313	No
BLCA_97786	APOE	0.00599314	No
CHOL_39590	SIGIRR	0.00591878	No
LGG_1562	OSCP1	0.00587591	No
LGG_23689	RNF180	0.00579207	No
PRAD_106753	CLDN8	0.00572775	No
LGG_61091	EID1	0.00571324	No
CHOL_9487	NEURL3	0.00560011	No
CESC_20780	TEAD3	0.00531847	No
CESC_3179	FLJ27354	0.00515698	No
GBM_18031	MRAS	0.00513568	No
LGG_21992	DCLK2	0.00511048	No
MESO_10517	KIAA1211L	0.00507603	No
CESC_55253	FOXP3	0.00497351	No
BRCA_167272	SPN	0.00486943	No
TGCT_3809	CD53	0.00481262	No
PCPG_43445	BRINP1	0.00460836	No
LGG_40954	CNTFR	0.004608	No
COAD_102140	LINC00483	0.00443712	No
PCPG_46278	ZNF365	0.00436119	No
ESCA_103382	ACAP1	0.00425221	No
ESCA_121343	UBASH3A	0.00417689	No
CESC_48194	VPS4B	0.0040486	No
PCPG_37260	PHYHIP	0.00383369	No
GBM_49352	IFFO1	0.00380758	No
COAD_91237	PPP1R14D	0.00376122	No
LIHC_24069	AGXT	0.00324894	No
COAD_33841	SH3RF1	0.00324201	No
CESC_35010	LAG3	0.00316908	No
CHOL_21356	RN7SL541P	0.00298253	No
LGG_29321	RRAGD	0.00297302	No
STAD_101802	APOH	0.00287008	No
LIHC_113637	RIMS4	0.00279084	No
ESCA_61193	FAM49B	0.00268932	No
CHOL_30073	SLC39A14	0.00268409	No
GBM_15092	CAND2	0.00260217	No
ESCA_8083	PYHIN1	0.00237041	No
STAD_50688	TNFRSF10D	0.00230562	No
BRCA_107086	RECQL4	0.0022782	No
LUAD_110620	ERN2	0.00227029	No
TGCT_33526	DOK2	0.00218391	No
BLCA_3135	TESK2	0.00209355	No
LGG_49123	YPEL4	0.00207733	No
PCPG_44840	PRR26	0.00207491	No
CESC_50912	SIGLEC10	0.00206297	No
LGG_73742	PNMAL2	0.00195623	No
CESC_38812	GZMH	0.00188518	No
ACC_47728	VIM	0.00182471	No
PCPG_80572	CHGB	0.00180728	No
LIHC_8090	SLAMF8	0.00169998	No
CESC_43295	ITGAX	0.00169899	No
CESC_54238	MEI1	0.00146332	No
HNSC_71226	BCL2A1	0.00125914	No
UCEC_68737	MANSC1	0.00116325	No
TGCT_46271	YBX3	0.00111842	No
HNSC_86539	CST7	0.00109296	No
MESO_34313	TMEM176B	0.00105749	No
ACC_82200	KLK1	0.00104035	No
PRAD_83146	ELL3	0.00100797	No
CHOL_39530	CEND1	0.000897149	No
COAD_60692	LRRC19	0.000894482	No
GBM_35440	MESTIT1	0.000836875	No
CESC_50220	CD79A	0.000821157	No
LGG_24001	PDE8B	0.00078157	No
CHOL_38350	NRG3	0.000762345	No
KIRC_30247	AACSP1	0.000717251	No
LGG_80622	ARMCX2	0.000693218	No
BRCA_125549	CRACR2B	0.00065179	No
LIHC_91718	CHST14	0.000608245	No
COAD_46729	ZC3H12D	0.000564716	No
CHOL_33626	AQP7	0.000552293	No
ACC_47729	CUBN	0.00054733	No
BLCA_33113	LEAP2	0.000527721	No
COAD_111662	TMEM150B	0.0004843	No
HNSC_12567	NCAPH	0.000442824	No
COAD_101276	RUNDC1	0.000422502	No
LIHC_92983	SLC51B	0.000405458	No
KIRP_50334	TINAG	0.000404755	No
COAD_70690	CLRN3	0.000399786	No
PRAD_3866	TTC39A	0.000370934	No
CESC_4682	SH2D2A	0.000288612	No
LGG_62317	HDGFRP3	0.000256649	No
LGG_63193	CASKIN1	0.000244039	No
LGG_4102	SYT6	0.000218313	No
LIHC_119794	GJB1	0.00021181	No
GBM_76890	FHL1	0.000211559	No
COAD_21604	GPR35	0.000203271	No
THCA_73350	ACSM5	0.000195061	No
TGCT_60592	CCL5	0.000183028	No
TGCT_73267	FGD1	0.000163307	No
LGG_17528	TMEM108	0.00015786	No
THCA_74533	LRRC29	0.000145824	No
LGG_78357	TTC28	0.000140739	No
LGG_62461	NTRK3	0.000135376	No
KIRP_131113	DOK5	0.000127675	No
HNSC_1585	RUNX3	0.000123565	No
ACC_48459	VSTM4	0.000115615	No
CESC_6078	C1orf147	0.000105898	No
LGG_15400	ZNF660	9.07399e-05	No
ESCA_116123	NKG7	5.76629e-05	No
COAD_54938	REEP4	3.82388e-05	No
TGCT_70119	ADAMTS1	2.09832e-05	No
PCPG_37858	UNC5D	1.57898e-06	No
LIHC_68760	AKR1C4	1.07919e-06	No
LUSC_29233	EPHB3	9.89798e-07	No
KIRP_77807	PBLD	6.93931e-07	No
CHOL_18397	NPNT	6.18389e-08	No
