## Supplementary Table3 for "Chromatin Accessibility Reveals Potential Prognostic Value of the Peak Set Associated with Smoking History in Patients with Lung Adenocarcinoma"

### Sheet: sheet1
Table S3. Statistics of ATAC-seq data from LUAD samples, each of the ATAC-seq data generated 48~246M (median = 108M) PE reads. The bold indicates QC-passed samples.
LUAD
Sample	Final reads (after all filters)	Final reads (after all filters), M	TSS enrichment
NYL-SZ-133	245926130	245.926	6.39168
NYL-SZ-161	110702730	110.703	15.9251
NYL-SZ-168	93350590	93.3506	15.3662
NYL-SZ-183	48421798	48.4218	7.93726
NYL-SZ-137	215942468	215.942	1.13
NYL-SZ-180	106238882	106.239	2.19643
Median		108.471
